# The G protein-coupled receptor GPR31 governs inflammatory signaling in the pancreatic islet microenvironment

**DOI:** 10.1101/2025.10.02.680021

**Authors:** Kerim B. Kaylan, Xia S. Saavedra, Christian Checkcinco, Jacob R. Enriquez, Titli Nargis, Emily Elliott, Armando A. Puente, Jiayi E. Wang, Melissa A. Walsh, Jennifer B. Nelson, Abhishek Kulkarni, Charanya Muralidharan, Sarah C. May, Ryan M. Anderson, Raghavendra G. Mirmira, Sarah A. Tersey

## Abstract

In type 1 diabetes (T1D), immune-mediated destruction of the insulin-secreting pancreatic β cells is amplified by inflammatory signaling within the β-cell itself. The 12-lipoxygenase pathway exemplifies the effects of β-cell-intrinsic signaling, and its product, 12-hydroxyeicosatetraenoic acid (12-HETE) induces cellular stress in β cells and promotes macrophage migration and cytokine release. The G protein-coupled receptor GPR31 is a putative 12-HETE receptor, but its role in islet inflammation is undefined. Here we interrogate GPR31 using germline *Gpr31b* knockout mice, siRNA knockdown, and a small-molecule GPR31 inhibitor. Loss of GPR31 decreases inflammatory and oxidative stress transcriptional programs in islets and reduces migration and interferon signaling in macrophages. Across multiple mouse models of T1D, disrupting GPR31 improves glucose tolerance, decreases insulitis and macrophage infiltration, and reduces islet oxidative stress. Loss of GPR31 also perturbs alternative splicing, regulating differential expression of isoforms involved in the cell type-specific functions of GPR31. In human single-cell sequencing data, *GPR31* marks conventional type 1 dendritic cells of the pancreatic lymph node that carry the same inflammatory, interferon, and splicing signature as murine *Gpr31b*^+^ macrophages. Collectively, these findings establish GPR31 as a key inflammatory node in both β cells and macrophages in T1D.
