## Supplementary material for "The G protein-coupled receptor GPR31 governs inflammatory signaling in the pancreatic islet microenvironment": Data File S5

### Sheet: Data S5 Signatures
gene	label	arm	importance	top_vs_btm_log2FC
Phactr1	Phactr1	Top-enriched	0.0909634	1.99172
Faf1	Faf1	Top-enriched	0.0897811	0.845859
Lman1	Lman1	Top-enriched	0.0896927	1.00285
T2	T2	Top-enriched	0.0893968	5.14154
Terf2	Terf2	Top-enriched	0.0890932	0.721226
Shisa7	Shisa7	Top-enriched	0.0889406	5.89465
Kyat3	Kyat3	Top-enriched	0.0887845	3.75878
Coasy	Coasy	Top-enriched	0.0886613	1.4893
Chrm3	Chrm3	Top-enriched	0.0886346	2.76391
Vps37a	Vps37a	Top-enriched	0.0880148	0.682402
Mt2	Mt2	Top-enriched	0.0863665	1.24464
Tgfbr1	Tgfbr1	Top-enriched	0.085086	1.31615
Agpat3	Agpat3	Top-enriched	0.0850202	1.44283
Arhgap36	Arhgap36	Top-enriched	0.0825247	1.66812
Gmppb	Gmppb	Top-enriched	0.0802766	1.69939
4930550C14Rik	4930550C14Rik	Top-enriched	0.0796221	4.66677
Gnat2	Gnat2	Top-enriched	0.0759798	3.29555
Ift20	Ift20	Top-enriched	0.0742884	0.577924
Smpd2	Smpd2	Top-enriched	0.0690771	0.871499
Srp54c	Srp54c	Top-enriched	0.0556606	0.894454
Carmil3	Carmil3	Top-enriched	0.0518506	2.1312
Ints6l	Ints6l	Top-enriched	0.0491409	0.967537
Aldh1l2	Aldh1l2	Top-enriched	0.0356989	4.38763
Pcsk1	Pcsk1	Top-enriched	0.0312267	1.24974
Cdkl2	Cdkl2	Top-enriched	0.0267231	1.19554
Erich3	Erich3	Top-enriched	0.0126425	2.89842
Abcc1	Abcc1	Top-enriched	0.0124691	1.16718
Stat4	Stat4	Top-enriched	0.0110783	3.28517
Ins2	Ins2	Top-enriched	0.0102624	2.81632
Sfmbt1	Sfmbt1	Top-enriched	0.0101846	0.860151
Asns	Asns	Top-enriched	0.0100475	1.12478
Med14	Med14	Top-enriched	0.00962634	1.12629
Gjd2	Gjd2	Top-enriched	0.00957216	2.31246
Rapgef4	Rapgef4	Top-enriched	0.00955606	0.902347
Lrif1	Lrif1	Top-enriched	0.00917108	0.680877
Hspa12a	Hspa12a	Top-enriched	0.00898948	1.787
Ndufs2	Ndufs2	Top-enriched	0.00756458	0.978401
Frmd7	Frmd7	Top-enriched	0.00745961	3.96241
Nfxl1	Nfxl1	Top-enriched	0.00609837	0.941418
Bace2	Bace2	Top-enriched	0.00609837	2.0234
Gigyf2	Gigyf2	Top-enriched	0.00575537	0.957332
Sft2d3	Sft2d3	Top-enriched	0.00406558	1.17849
Zfp119a	Zfp119a	Top-enriched	0.00406558	3.19966
Pitpnm3	Pitpnm3	Top-enriched	0.00248452	2.26671
Rhobtb3	Rhobtb3	Top-enriched	0.00248452	0.858251
Serp1	Serp1	Top-enriched	0.00248452	1.08424
Zfp639	Zfp639	Top-enriched	0.00248452	1.05241
Tatdn2	Tatdn2	Top-enriched	0.00203279	1.57927
Gm2026	0610010B08Rik	Top-enriched	0	0.798252
Virma	Virma	Top-enriched	0	2.0223
Gap43	Gap43	Bottom-enriched	0.0908456	-5.12975
Gm3317	Gm3317	Bottom-enriched	0.090049	-2.85149
Acot8	Acot8	Bottom-enriched	0.0895126	-1.14501
Tnfrsf11b	Tnfrsf11b	Bottom-enriched	0.0891717	-6.0894
Ppy	Ppy	Bottom-enriched	0.0890705	-4.94429
Add2	Add2	Bottom-enriched	0.0885644	-5.50571
Sertad1	Sertad1	Bottom-enriched	0.0884813	-1.22011
Msn	Msn	Bottom-enriched	0.0880813	-3.14054
Eny2	Eny2	Bottom-enriched	0.0880212	-0.555908
Vav3	Vav3	Bottom-enriched	0.0879379	-2.48961
Lrp1	Lrp1	Bottom-enriched	0.0879271	-1.72999
Naprt	Naprt	Bottom-enriched	0.0871157	-1.92831
Rrm2	Rrm2	Bottom-enriched	0.0863606	-5.59965
Abi3	Abi3	Bottom-enriched	0.0856367	-4.12752
Dpt	Dpt	Bottom-enriched	0.0854403	-6.85527
Fbxw17	Fbxw17	Bottom-enriched	0.0829005	-0.883804
Npr2	Npr2	Bottom-enriched	0.0793594	-1.10894
Dusp6	Dusp6	Bottom-enriched	0.0777159	-2.51403
Cldn2	Cldn2	Bottom-enriched	0.0776948	-5.2209
Pld3	Pld3	Bottom-enriched	0.0768658	-0.829444
Dnah2	Dnah2	Bottom-enriched	0.0747294	-4.09215
H2-D1	H2-D1	Bottom-enriched	0.0632883	-0.827374
Stmn3	Stmn3	Bottom-enriched	0.0605147	-1.21033
Usp25	Usp25	Bottom-enriched	0.053137	-1.3416
Elavl4	Elavl4	Bottom-enriched	0.0295149	-0.755659
Mad2l1bp	Mad2l1bp	Bottom-enriched	0.0284967	-1.37786
Nsg1	Nsg1	Bottom-enriched	0.0279229	-4.36536
Zfp979	Zfp979	Bottom-enriched	0.0265282	-3.8632
Uchl1	Uchl1	Bottom-enriched	0.0190135	-1.05594
Gm3002	Gm3002	Bottom-enriched	0.0143371	-2.32741
Src	Src	Bottom-enriched	0.0132786	-2.71185
Hdhd3	Hdhd3	Bottom-enriched	0.0123776	-3.76881
Tnfaip1	Tnfaip1	Bottom-enriched	0.0123776	-1.27195
Ing3	Ing3	Bottom-enriched	0.0119085	-0.967287
Trpa1	Trpa1	Bottom-enriched	0.0118672	-7.21229
Dffb	Dffb	Bottom-enriched	0.0116302	-2.16714
Gabpb1	Gabpb1	Bottom-enriched	0.0110627	-1.22481
Stx1a	Stx1a	Bottom-enriched	0.0108837	-1.11372
Tnip1	Tnip1	Bottom-enriched	0.0106078	-1.05707
Clic5	Clic5	Bottom-enriched	0.00896766	-5.15223
Cd24a	Cd24a	Bottom-enriched	0.00894701	-3.76347
Anxa4	Anxa4	Bottom-enriched	0.00882783	-0.586495
Nrip1	Nrip1	Bottom-enriched	0.00882783	-1.60565
Rpl18a	Rpl18a	Bottom-enriched	0.00759355	-0.42097
Pdk4	Pdk4	Bottom-enriched	0.00745513	-0.95122
Zfp326	Zfp326	Bottom-enriched	0.00609837	-0.91806
Calcrl	Calcrl	Bottom-enriched	0.00248452	-7.55774
Hnf4aos	0610008F07Rik	Bottom-enriched	0	-2.45079
1110046J04Rik	1110046J04Rik	Bottom-enriched	0	-1.5503
Dipk2a	Dipk2a	Bottom-enriched	0	-1.68775
