## Supplementary material for "The G protein-coupled receptor GPR31 governs inflammatory signaling in the pancreatic islet microenvironment": Data File S7

### Sheet: Data S7 Reactome GSEA M1
ID	Description	setSize	enrichmentScore	NES	pvalue	p.adjust	qvalue	rank	leading_edge	core_enrichment
REACTOME_SIGNALING_BY_INTERLEUKINS	REACTOME SIGNALING BY INTERLEUKINS	340	-0.455422	-2.15279	1.29189e-12	7.76566e-10	6.11329e-10	1632	tags=32%, list=15%, signal=28%	Hif1a/Osmr/Tab2/Ppp2r1a/Psmc5/Mapk7/Tgfb1/Hsp90b1/Vim/Adrm1/Psma7/Stx3/Sem1/Cfl1/Ptpn12/Psmd7/F13a1/Ywhaz/Il1a/Psma4/Cxcl10/Pak2/Mapk9/Casp8/Csf1/Cdc42/Alpk1/Il2rg/Tnf/Ebi3/Junb/Irak3/Il10/Crk/Hspa9/Traf2/Cd86/Grb2/Ppp2ca/Hmgb1/Bcl6/Il6/Cd4/Nod1/Il10rb/Capza1/Ptafr/Stat3/Il18bp/Hspa8/Pim1/Ubc/Stat1/Jak2/Map2k1/Fbxw11/Il3ra/Canx/App/Mmp9/Ptpn2/Peli1/Serpinb2/Mapkapk2/Il1rn/Map2k3/Nfkb2/Jak1/Batf/V…
REACTOME_INTERFERON_SIGNALING	REACTOME INTERFERON SIGNALING	224	-0.585621	-2.64188	1.33303e-12	7.76566e-10	6.11329e-10	2051	tags=48%, list=19%, signal=40%	Sec13/Nup188/H2-D1/Eif4e2/Pom121/Trim34a/Ube2e1/Ubb/Tubb6/Tubb3/Eif4a3/Eif2s2/Camk2d/H2-Aa/Ilf2/Kpna3/Gbp4/Ppp2r1a/Seh1l/Samhd1/Eif4e/Nup62/Nup43/Ifitm3/Pin1/Camk2b/Nup153/Sumo1/Eif2s1/Ube2l6/Kpnb1/Tuba1b/Trim25/Irf9/Gbp10/Ube2i/Ppp2ca/Ifnar1/Trim14/Gbp9/Irf1/Oasl1/Ilf3/Ptafr/Stat3/B2m/Hspa8/Ifi27/Faap100/Ubc/Eif4a1/Kpna4/Stat1/Irf5/Gbp7/Jak2/H2-Ab1/Mx2/Ptpn1/Rnasel/Pml/Ptpn2/Gbp2/Adar/Ifnb1/Gbp5…
REACTOME_INTERFERON_ALPHA_BETA_SIGNALING	REACTOME INTERFERON ALPHA BETA SIGNALING	59	-0.795942	-2.90832	1.67967e-12	7.76566e-10	6.11329e-10	1429	tags=69%, list=13%, signal=61%	Samhd1/Ifitm3/Kpnb1/Irf9/Ifnar1/Irf1/Oasl1/Ifi27/Ubc/Stat1/Irf5/Mx2/Ptpn1/Rnasel/Gbp2/Adar/Ifnb1/Oas2/Jak1/Psmb8/H2-T23/Ifnar2/Socs1/Ifi35/Stat2/Eif2ak2/Socs3/Oas1a/Egr1/Bst2/Xaf1/Isg15/Oas3/Irf7/Ifit1bl1/Oas1g/Isg20/Usp18/Ifit2/Ifit3/Rsad2
REACTOME_INTERFERON_GAMMA_SIGNALING	REACTOME INTERFERON GAMMA SIGNALING	77	-0.635645	-2.44213	2.39444e-11	8.30271e-09	6.53607e-09	1334	tags=49%, list=12%, signal=44%	Camk2b/Sumo1/Trim25/Irf9/Gbp10/Trim14/Gbp9/Irf1/Oasl1/Ptafr/B2m/Stat1/Irf5/Gbp7/Jak2/H2-Ab1/Ptpn1/Pml/Ptpn2/Gbp2/Gbp5/Oas2/Smad7/Jak1/Vcam1/H2-T23/Gbp3/Socs1/Socs3/Oas1a/Mid1/Trim21/Fcgr1/Trim26/Oas3/Sp100/Irf7/Oas1g
REACTOME_ANTIVIRAL_MECHANISM_BY_IFN_STIMULATED_GENES	REACTOME ANTIVIRAL MECHANISM BY IFN STIMULATED GENES	133	-0.502673	-2.1154	2.85735e-08	7.92629e-06	6.23975e-06	2375	tags=47%, list=22%, signal=37%	Nup205/Nup133/Npm1/Eif4g1/Fancl/Tubb2a/Sec13/Nup188/Eif4e2/Pom121/Ube2e1/Ubb/Tubb6/Tubb3/Eif4a3/Eif2s2/Ilf2/Kpna3/Ppp2r1a/Seh1l/Eif4e/Nup62/Nup43/Pin1/Nup153/Sumo1/Eif2s1/Ube2l6/Kpnb1/Tuba1b/Trim25/Ube2i/Ppp2ca/Oasl1/Ilf3/Stat3/Hspa8/Faap100/Ubc/Eif4a1/Kpna4/Stat1/Mx2/Rnasel/Ptpn2/Adar/Oas2/Tuba1c/Jak1/Tubb4b/Nup214/Flna/Nup98/Flnb/Eif2ak2/Oas1a/Fanca/Isg15/Oas3/Ifit1bl1/Oas1g/Usp18
REACTOME_REGULATION_OF_IFNA_IFNB_SIGNALING	REACTOME REGULATION OF IFNA IFNB SIGNALING	13	-0.884363	-2.26489	7.28707e-08	1.49769e-05	1.17901e-05	1070	tags=77%, list=10%, signal=69%	Ifnar1/Stat1/Ptpn1/Ifnb1/Jak1/Ifnar2/Socs1/Stat2/Socs3/Usp18
REACTOME_SARS_COV_INFECTIONS	REACTOME SARS COV INFECTIONS	348	-0.387273	-1.81855	7.55864e-08	1.49769e-05	1.17901e-05	2766	tags=38%, list=25%, signal=29%	Mgat5/Ube2n/Nup160/Gemin6/Ddost/Cnbp/Irak2/Chmp3/Nfkbia/Rps2/Plcg2/Ripk1/S1pr1/H2-M3/Ranbp2/Snrpd1/Sp1/Ppih/Traf3/Nup205/Nup133/Mta2/Npm1/Nfkb1/Rps5/Brms1/Mogs/Man2a1/Sap30/G3bp1/Ripk2/Sec13/Sec24a/Vps18/Nup188/H2-D1/Sigmar1/Pom121/Snrpf/Ppig/Ywhaq/Ubb/Sdc3/Rps23/Snrpd2/Rps9/Rps6/St3gal1/Tab2/Snrpb/Mgat4a/Ywhab/Eef1a1/Gemin8/Seh1l/Ptges3/Nup62/Nup43/Ywhae/G3bp2/Vps33a/Ywhaz/Nup153/Sumo1/Cul3/Akt3…
REACTOME_SARS_COV_2_HOST_INTERACTIONS	REACTOME SARS COV 2 HOST INTERACTIONS	170	-0.463762	-2.00334	9.08849e-08	1.57572e-05	1.24044e-05	2745	tags=43%, list=25%, signal=33%	Ube2n/Nup160/Gemin6/Cnbp/Irak2/Rps2/H2-M3/Ranbp2/Snrpd1/Traf3/Nup205/Nup133/Rps5/G3bp1/Ripk2/Sec13/Sec24a/Vps18/Nup188/H2-D1/Pom121/Snrpf/Ywhaq/Ubb/Rps23/Snrpd2/Rps9/Rps6/Tab2/Snrpb/Ywhab/Gemin8/Seh1l/Nup62/Nup43/Ywhae/G3bp2/Vps33a/Ywhaz/Nup153/Akt3/Snrpd3/Rps21/Trim25/Ywhag/Rps24/Ifnar1/Nod1/Gemin5/B2m/Uvrag/Ubc/Stat1/Rnf135/Ifnb1/Tlr2/Jak1/Nup214/H2-T23/Sec24b/Nup98/Ifnar2/Nlrp3/Il17ra/Stat2/To…
REACTOME_INTERLEUKIN_10_SIGNALING	REACTOME INTERLEUKIN 10 SIGNALING	36	-0.698872	-2.33957	1.86728e-07	2.87769e-05	2.26538e-05	2508	tags=69%, list=23%, signal=54%	Ccl22/Timp1/Ccl5/Ccr5/Cxcl2/Lif/Tnfrsf1a/Il1a/Cxcl10/Csf1/Tnf/Il10/Cd86/Il6/Il10rb/Ptafr/Stat3/Il1rn/Jak1/Ccl2/Ccr1/Il18/Fpr1/Ccl3/Ccl4
REACTOME_ANTIGEN_PROCESSING_CROSS_PRESENTATION	REACTOME ANTIGEN PROCESSING CROSS PRESENTATION	91	-0.534439	-2.10969	3.40221e-07	4.57472e-05	3.60132e-05	2676	tags=55%, list=25%, signal=42%	Sec61b/Psmb2/Psmb3/Psmd12/H2-M3/Psmc1/Sec61g/Psmd3/Tlr6/H2-D1/Sec61a1/Psma5/Ubb/Itgb5/Lnpep/Psmc2/Calr/Mrc1/Psmc5/S100a9/Adrm1/Psma7/Sem1/S100a8/Psmd7/Vamp8/Psma4/Psmb9/Ctss/Hmgb1/Tlr4/B2m/Ubc/Cyba/Vamp3/Ctsl/Psmb10/Tap1/Tlr2/Psmb8/H2-T23/Psmb6/Psme2/Tapbp/Cybb/Psme1/Ncf4/Myd88/Tap2/Fcgr1
REACTOME_CLASS_A_1_RHODOPSIN_LIKE_RECEPTORS	REACTOME CLASS A 1 RHODOPSIN LIKE RECEPTORS	79	-0.562608	-2.17059	3.62811e-07	4.57472e-05	3.60132e-05	761	tags=33%, list=7%, signal=31%	Cxcl9/P2ry12/Cysltr2/App/Pf4/S1pr2/Ccl9/Hrh2/Ccl2/Cxcl11/Cxcr3/C3ar1/C5ar1/Adra1a/P2ry13/Ccr1/Fpr2/Ccl7/Ccrl2/Lpar1/Fpr1/Cmklr1/Ccl3/Hcar2/Ccl4/Gpr31b
REACTOME_SARS_COV_2_ACTIVATES_MODULATES_INNATE_AND_ADAPTIVE_IMMUNE_RESPONSES	REACTOME SARS COV 2 ACTIVATES MODULATES INNATE AND ADAPTIVE IMMUNE RESPONSES	100	-0.514897	-2.09657	4.77331e-07	5.27989e-05	4.15644e-05	2797	tags=50%, list=26%, signal=38%	Nup88/Ube2n/Nup160/Cnbp/Irak2/H2-M3/Ranbp2/Traf3/Nup205/Nup133/G3bp1/Ripk2/Sec13/Sec24a/Nup188/H2-D1/Pom121/Ubb/Tab2/Seh1l/Nup62/Nup43/G3bp2/Nup153/Trim25/Ifnar1/Nod1/B2m/Ubc/Stat1/Rnf135/Ifnb1/Tlr2/Jak1/Nup214/H2-T23/Sec24b/Nup98/Ifnar2/Nlrp3/Il17ra/Stat2/Tomm70a/Larp1/Ikbke/Isg15/Irf7/Tlr8/Tlr7/Ifih1
REACTOME_GPCR_LIGAND_BINDING	REACTOME GPCR LIGAND BINDING	103	-0.517906	-2.11761	4.94871e-07	5.27989e-05	4.15644e-05	951	tags=32%, list=9%, signal=30%	Ptafr/Fzd1/Gnb1/Cxcl9/P2ry12/Cysltr2/App/Pf4/S1pr2/Ccl9/Hrh2/Ccl2/Gnb2/Gnb4/Cxcl11/Cxcr3/Fzd5/C3ar1/C5ar1/Adra1a/P2ry13/Ccr1/Gng12/Fpr2/Ccl7/Ccrl2/Lpar1/Fpr1/Cmklr1/Ccl3/Hcar2/Ccl4/Gpr31b
REACTOME_NEUTROPHIL_DEGRANULATION	REACTOME NEUTROPHIL DEGRANULATION	378	-0.368113	-1.73921	5.48758e-07	5.43663e-05	4.27983e-05	1734	tags=28%, list=16%, signal=24%	Arpc5/Ilf2/Pdxk/Atp6ap2/Rab7/Cfp/Vapa/Timp2/Cyb5r3/Ftl1/Rab5c/Rap1a/Eef1a1/S100a9/Olr1/Armc8/Cd63/Rap2b/S100a8/Cd47/Txndc5/Psmd7/Vamp8/Plaur/Hk3/Ctss/Kpnb1/Psen1/Sirpa/Chi3l1/Tmem179b/Hmgb1/Clec4d/Arl8a/Cd53/Cd300a/Cyfip1/Cr1l/Ptafr/Atp8a1/Lamp1/B2m/Hspa8/Fcer1g/Atad3a/Magt1/Agpat2/Sdcbp/Mvp/Cyba/Mmp8/Plau/Tubb5/Mmp9/Ctsz/Tcirg1/Dbnl/Cstb/Ncstn/Galns/Nckap1l/Iqgap1/Tarm1/Atp6v0c/Anpep/Tlr2/Tubb4b…
REACTOME_INTERLEUKIN_4_AND_INTERLEUKIN_13_SIGNALING	REACTOME INTERLEUKIN 4 AND INTERLEUKIN 13 SIGNALING	77	-0.54701	-2.1016	6.42992e-07	5.94511e-05	4.68012e-05	1477	tags=39%, list=14%, signal=34%	Tgfb1/Hsp90b1/Vim/F13a1/Il1a/Il2rg/Tnf/Junb/Il10/Bcl6/Il6/Stat3/Hspa8/Pim1/Stat1/Jak2/Mmp9/Jak1/Batf/Vcam1/Mcl1/Ccl2/Socs1/Ccnd1/Bcl2l1/Osm/Socs3/Il23r/Il18/Lcn2
REACTOME_PROCESSING_OF_CAPPED_INTRON_CONTAINING_PRE_MRNA	REACTOME PROCESSING OF CAPPED INTRON CONTAINING PRE MRNA	274	-0.400044	-1.83581	6.85809e-07	5.94511e-05	4.68012e-05	2724	tags=38%, list=25%, signal=29%	Nup160/Sde2/Ybx1/Sf3b5/Srrm2/Wdr33/Sart1/Sf3a3/U2af2/Cpsf7/Smu1/Ranbp2/Snrpd1/Snu13/Slu7/Smndc1/Ppih/Sarnp/Nup205/Hnrnpa3/Nup133/Dhx15/Pcbp1/Snrnp70/Prpf8/Txnl4a/Hnrnpd/Sf3b2/Lsm3/Cstf2t/Cdc40/Pnn/Nxt1/Cpsf3/Sec13/Sf3b4/Nup188/Pom121/Snrpf/Cactin/Ppig/Cdc5l/Srsf10/Prpf4b/Mfap1a/Lsm7/Snrpd2/Eif4a3/Hnrnpf/Ubl5/Sf1/Tra2b/Srsf9/Eftud2/Snrpb/Cwf19l2/Rbm42/Clp1/Seh1l/Sf3a2/Eif4e/Nup62/Nup43/Srsf6/Lsm5/…
REACTOME_SIGNALING_BY_CSF3_G_CSF	REACTOME SIGNALING BY CSF3 G CSF	29	-0.709793	-2.18035	1.49201e-06	0.000121731	9.5829e-05	1851	tags=55%, list=17%, signal=46%	Ubb/Ube2d3/Ube2d2a/Ube2d1/Grb2/Stat3/Ubc/Stat1/Jak2/Jak1/Syk/Socs1/Socs3/Lyn/Csf3r/Hck
REACTOME_RSV_HOST_INTERACTIONS	REACTOME RSV HOST INTERACTIONS	75	-0.531275	-2.04454	3.75529e-06	0.000289366	0.000227795	1366	tags=29%, list=13%, signal=26%	Med7/Med28/Ube2l6/Trim25/Ifnar1/Tlr4/Ubc/Med13l/Ifnb1/Oas2/Map1b/Tlr2/Jak1/Ifnar2/Med8/Stat2/Eif2ak2/Tlr3/Isg15/Med13/Tlr7/Ifih1
REACTOME_ISG15_ANTIVIRAL_MECHANISM	REACTOME ISG15 ANTIVIRAL MECHANISM	67	-0.553167	-2.07138	4.1665e-06	0.000304155	0.000239437	2797	tags=57%, list=26%, signal=42%	Nup88/Ube2n/Nup160/Eif4a2/Ranbp2/Nup205/Nup133/Eif4g1/Sec13/Nup188/Eif4e2/Pom121/Ube2e1/Ubb/Eif4a3/Kpna3/Seh1l/Eif4e/Nup62/Nup43/Pin1/Nup153/Ube2l6/Kpnb1/Trim25/Ubc/Eif4a1/Kpna4/Stat1/Mx2/Jak1/Nup214/Nup98/Flnb/Eif2ak2/Isg15/Ifit1bl1/Usp18
REACTOME_MRNA_SPLICING	REACTOME MRNA SPLICING	208	-0.401169	-1.79278	5.56971e-06	0.000386259	0.000304072	2718	tags=38%, list=25%, signal=29%	Sde2/Ybx1/Sf3b5/Srrm2/Sart1/Sf3a3/U2af2/Smu1/Snrpd1/Snu13/Slu7/Smndc1/Ppih/Hnrnpa3/Dhx15/Pcbp1/Snrnp70/Prpf8/Txnl4a/Hnrnpd/Sf3b2/Lsm3/Cdc40/Pnn/Sf3b4/Snrpf/Cactin/Ppig/Cdc5l/Srsf10/Prpf4b/Mfap1a/Lsm7/Snrpd2/Eif4a3/Hnrnpf/Ubl5/Sf1/Tra2b/Srsf9/Eftud2/Snrpb/Cwf19l2/Rbm42/Sf3a2/Srsf6/Lsm5/Srsf7/Prpf31/Rbm17/Sf3a1/Snrpd3/Srsf2/Rbm22/Tfip11/Mtrex/Ddx39b/Srrt/Polr2l/Ddx42/Hspa8/Pcbp2/Prpf38a/Sf3b3/Srsf3…
REACTOME_TOLL_LIKE_RECEPTOR_CASCADES	REACTOME TOLL LIKE RECEPTOR CASCADES	148	-0.44491	-1.89132	6.81895e-06	0.000450376	0.000354545	2670	tags=47%, list=24%, signal=36%	Irak2/Dusp6/Ppp2cb/Nfkbia/Nfkbib/Plcg2/Ripk1/Usp14/Map2k4/Traf3/Nlrc5/Nfkb1/Tlr6/Fos/Fadd/N4bp1/Ripk2/Itgam/Cnpy3/Eea1/Tank/Ubb/Ly86/Tnip2/Tab2/Ppp2r1a/Ube2d3/Mapk7/Ube2d2a/S100a9/Dnm2/Hsp90b1/S100a8/Ube2d1/Mapk9/Casp8/Alpk1/Ctss/Irak3/Traf2/Ppp2ca/Hmgb1/Nod1/Tlr4/Ubc/Irf5/Map2k1/Fbxw11/Ctsl/App/Peli1/Mapkapk2/Unc93b1/Map2k3/Nfkb2/Tlr2/Tifa/Socs1/Ctsb/Cd180/Myd88/Tlr9/Optn/Tlr3/Ikbke/Irf7/Lgmn/Tl…
REACTOME_INACTIVATION_OF_CSF3_G_CSF_SIGNALING	REACTOME INACTIVATION OF CSF3 G CSF SIGNALING	24	-0.721029	-2.19891	7.64578e-06	0.000482031	0.000379466	2153	tags=67%, list=20%, signal=54%	Stat5a/Ubb/Ube2d3/Ube2d2a/Ube2d1/Stat3/Ubc/Stat1/Jak2/Jak1/Syk/Socs1/Socs3/Lyn/Csf3r/Hck
REACTOME_SARS_COV_2_INFECTION	REACTOME SARS COV 2 INFECTION	247	-0.381738	-1.75665	1.22252e-05	0.000737231	0.000580364	2797	tags=38%, list=26%, signal=29%	Nup88/Mgat5/Ube2n/Nup160/Gemin6/Ddost/Cnbp/Irak2/Chmp3/Rps2/H2-M3/Ranbp2/Snrpd1/Traf3/Nup205/Nup133/Rps5/Mogs/Man2a1/G3bp1/Ripk2/Sec13/Sec24a/Vps18/Nup188/H2-D1/Pom121/Snrpf/Ywhaq/Ubb/Sdc3/Rps23/Snrpd2/Rps9/Rps6/St3gal1/Tab2/Snrpb/Mgat4a/Ywhab/Gemin8/Seh1l/Nup62/Nup43/Ywhae/G3bp2/Vps33a/Ywhaz/Nup153/Sumo1/Akt3/Snrpd3/Rps21/St6galnac4/Trim25/Ywhag/Ube2i/Rps24/Ifnar1/Parp9/Nod1/Gemin5/Zdhhc5/B2m/Uv…
REACTOME_G_ALPHA_I_SIGNALLING_EVENTS	REACTOME G ALPHA I SIGNALLING EVENTS	119	-0.45887	-1.89516	1.37257e-05	0.000793232	0.000624449	1980	tags=34%, list=18%, signal=29%	Gnaq/Prkx/Gng4/Cxcl2/Itpr1/Camkk1/Camk2d/Ppp2r1a/Adora3/Gnai3/Camk2b/Rgs1/Cxcl10/Ppp2ca/Grk2/Pla2g4a/Gnai2/Gnb1/Prkar1a/Cxcl9/P2ry12/App/Gpsm2/Pf4/S1pr2/Ccl9/Gnb2/Gnb4/Cxcl11/Cxcr3/C3ar1/C5ar1/P2ry13/Ccr1/Gng12/Fpr2/Lpar1/Fpr1/Hcar2/Ccl4/Gpr31b
REACTOME_DDX58_IFIH1_MEDIATED_INDUCTION_OF_INTERFERON_ALPHA_BETA	REACTOME DDX58 IFIH1 MEDIATED INDUCTION OF INTERFERON ALPHA BETA	60	-0.551022	-2.06134	1.66324e-05	0.000922763	0.000726419	2612	tags=53%, list=24%, signal=41%	Ube2k/Nfkbia/Nfkbib/Ripk1/Traf3/Nlrc5/Nfkb1/Fadd/Tank/Ubb/Ube2d3/Tax1bp1/Ube2d2a/Pin1/Ube2d1/Casp8/Ube2l6/Trim25/Traf2/Hmgb1/Pcbp2/Ubc/Rnf135/App/Ifnb1/Nfkb2/Tomm70a/Tnfaip3/Ikbke/Isg15/Irf7/Ifih1
REACTOME_RESPIRATORY_SYNCYTIAL_VIRUS_INFECTION_PATHWAY	REACTOME RESPIRATORY SYNCYTIAL VIRUS INFECTION PATHWAY	97	-0.477383	-1.92371	1.75972e-05	0.000938744	0.000739	1851	tags=32%, list=17%, signal=27%	Ubb/Med15/Sdc3/Rab5c/Spcs2/Med7/Med28/Ube2l6/Kpnb1/Trim25/Ifnar1/Ppp1cb/Tlr4/Hspa8/Ubc/Med13l/Ifnb1/Oas2/Map1b/Tlr2/Jak1/Ncl/Ifnar2/Med8/Stat2/Eif2ak2/Tlr3/Isg15/Med13/Tlr7/Ifih1
REACTOME_PEPTIDE_LIGAND_BINDING_RECEPTORS	REACTOME PEPTIDE LIGAND BINDING RECEPTORS	41	-0.604675	-2.07984	2.2092e-05	0.00113487	0.000893398	761	tags=39%, list=7%, signal=36%	Cxcl9/App/Pf4/Ccl9/Ccl2/Cxcl11/Cxcr3/C3ar1/C5ar1/Ccr1/Fpr2/Ccl7/Ccrl2/Fpr1/Ccl3/Ccl4
REACTOME_COMPLEMENT_CASCADE	REACTOME COMPLEMENT CASCADE	18	-0.74159	-2.08378	5.14068e-05	0.00254647	0.00200464	971	tags=50%, list=9%, signal=46%	Cr1l/C2/C3ar1/C5ar1/C1qc/C1qb/C4b/C1qa/Cfb
REACTOME_EVASION_BY_RSV_OF_HOST_INTERFERON_RESPONSES	REACTOME EVASION BY RSV OF HOST INTERFERON RESPONSES	21	-0.702468	-2.09549	5.77842e-05	0.00276368	0.00217563	1195	tags=43%, list=11%, signal=38%	Trim25/Ifnar1/Ubc/Ifnb1/Jak1/Ifnar2/Stat2/Eif2ak2/Ifih1
REACTOME_OAS_ANTIVIRAL_RESPONSE	REACTOME OAS ANTIVIRAL RESPONSE	9	-0.866493	-2.02387	6.80453e-05	0.00306937	0.00241628	1005	tags=78%, list=9%, signal=71%	Oasl1/Rnasel/Oas2/Flna/Oas1a/Oas3/Oas1g
REACTOME_TRAFFICKING_AND_PROCESSING_OF_ENDOSOMAL_TLR	REACTOME TRAFFICKING AND PROCESSING OF ENDOSOMAL TLR	11	-0.829801	-2.04789	6.86017e-05	0.00306937	0.00241628	1476	tags=91%, list=14%, signal=79%	Hsp90b1/Ctss/Ctsl/Unc93b1/Ctsb/Tlr9/Tlr3/Lgmn/Tlr8/Tlr7
REACTOME_LEISHMANIA_INFECTION	REACTOME LEISHMANIA INFECTION	131	-0.433622	-1.81561	8.56303e-05	0.00371154	0.0029218	2672	tags=46%, list=24%, signal=35%	Myo10/Myo1c/Wipf1/Plcg2/Adora2b/Adcy6/Arpc1b/Abl1/Gng5/Fzd7/Cyfip2/Nfkb1/Wipf2/Prkx/Gng4/Txn1/Arpc2/Itpr1/Brk1/Arpc5/Dvl2/Gnai3/Il1a/Cdc42/Il10/Crk/Grb2/Il6/Entpd1/Cyfip1/Gnai2/Gnb1/Cyba/Prkar1a/Cysltr2/App/Was/Nckap1l/Nfkb2/Syk/P2rx4/Nlrp3/Actb/Vav1/Gnb2/Gnb4/Fcgr2b/Actr2/C3ar1/Lyn/Gng12/Hck/Rhbdf2/Plk2/Fcgr1/Actr3/Arpc3/Il18/Mefv/Casp1
REACTOME_REGULATION_OF_IFNG_SIGNALING	REACTOME REGULATION OF IFNG SIGNALING	13	-0.785219	-2.01098	9.24118e-05	0.0038841	0.00305764	1286	tags=62%, list=12%, signal=54%	Sumo1/Stat1/Jak2/Ptpn1/Ptpn2/Jak1/Socs1/Socs3
REACTOME_MODULATION_OF_HOST_RESPONSES_BY_IFN_STIMULATED_GENES	REACTOME MODULATION OF HOST RESPONSES BY IFN STIMULATED GENES	15	-0.759412	-2.08823	9.62277e-05	0.00392552	0.00309026	1226	tags=47%, list=11%, signal=41%	Ube2l6/Trim25/Ifi27/Hspa5/Isg15/Ifih1/Ifi44
REACTOME_PYRIMIDINE_CATABOLISM	REACTOME PYRIMIDINE CATABOLISM	6	-0.917677	-1.94401	0.000111525	0.00441959	0.00347919	278	tags=50%, list=3%, signal=49%	Nt5c3/Nt5c1a/Upp1
REACTOME_NEGATIVE_REGULATORS_OF_DDX58_IFIH1_SIGNALING	REACTOME NEGATIVE REGULATORS OF DDX58 IFIH1 SIGNALING	31	-0.627231	-2.02874	0.000118878	0.00458011	0.00360556	1851	tags=48%, list=17%, signal=40%	Ubb/Ube2d3/Tax1bp1/Ube2d2a/Pin1/Ube2d1/Ube2l6/Trim25/Pcbp2/Ubc/Rnf135/Tnfaip3/Ikbke/Isg15/Ifih1
REACTOME_METABOLISM_OF_CARBOHYDRATES_AND_CARBOHYDRATE_DERIVATIVES	REACTOME METABOLISM OF CARBOHYDRATES AND CARBOHYDRATE DERIVATIVES	200	0.327338	1.63034	0.000131559	0.00489491	0.00385338	2025	tags=32%, list=19%, signal=27%	St3gal3/Pcx/Taldo1/Pgm2/St3gal2/Agl/Chst3/Phkb/Gpi1/Pgm1/Gys1/Aldoc/Tkfc/Man2c1/Pfkp/Glb1l/Pygl/Slc2a1/Chsy1/Tkt/G6pc3/Man2b2/B4gat1/Cryl1/Pck2/Glb1/Galk1/Pgm2l1/St6galnac6/Pfkm/Pgk1/B3gnt3/Pfkfb4/Sord/Papss1/Pgam1/Galt/Idua/Ids/Gapdh/B4galt7/Chst14/Glce/Ndst1/Gyg1/Hyal1/Manba/Bpgm/Akr1e1/Nup58/Phka2/Pgls/B3galt4/Rpia/Pgam2/Eno1/Hexb/Ext2/Hk1/Chpf2/Epm2a/Agrn/Hs6st1/Hmmr/Chst11
REACTOME_INITIAL_TRIGGERING_OF_COMPLEMENT	REACTOME INITIAL TRIGGERING OF COMPLEMENT	9	-0.852482	-1.99115	0.000134107	0.00489491	0.00385338	649	tags=67%, list=6%, signal=63%	C2/C1qc/C1qb/C4b/C1qa/Cfb
REACTOME_PERK_REGULATES_GENE_EXPRESSION	REACTOME PERK REGULATES GENE EXPRESSION	30	-0.62433	-2.03945	0.000162846	0.00579146	0.00455916	3126	tags=63%, list=29%, signal=45%	Nfya/Khsrp/Exosc4/Nfyc/Exosc9/Nfyb/Exosc2/Parn/Cebpg/Asns/Eif2s2/Eif2s1/Exosc6/Atf3/Atf4/Ccl2/Hspa5/Ddit3/Dcp2
REACTOME_INTERLEUKIN_1_FAMILY_SIGNALING	REACTOME INTERLEUKIN 1 FAMILY SIGNALING	117	-0.434194	-1.78852	0.000190802	0.00661606	0.00520831	2670	tags=44%, list=24%, signal=34%	Irak2/Psmb2/Psmb3/Nfkbia/Nfkbib/Psmd12/Psmc1/Usp14/Map2k4/Nlrc5/Nfkb1/Psmd3/N4bp1/Ptpn23/Ripk2/Psma5/Ubb/Psmc2/Tnip2/Tab2/Psmc5/Adrm1/Psma7/Sem1/Ptpn12/Psmd7/Il1a/Psma4/Casp8/Alpk1/Irak3/Traf2/Hmgb1/Nod1/Stat3/Il18bp/Ubc/Map2k1/Fbxw11/App/Ptpn2/Peli1/Il1rn/Nfkb2/Psmb6/Tifa/Smad3/Myd88/Il33/Il18/Casp1/Usp18
REACTOME_CREATION_OF_C4_AND_C2_ACTIVATORS	REACTOME CREATION OF C4 AND C2 ACTIVATORS	4	-0.961029	-1.7632	0.000234218	0.00792342	0.00623748	222	tags=75%, list=2%, signal=74%	C1qc/C1qb/C1qa
REACTOME_RRNA_PROCESSING	REACTOME RRNA PROCESSING	191	-0.379174	-1.66633	0.000248769	0.00821529	0.00646725	3555	tags=47%, list=33%, signal=32%	Pno1/Rpl35a/Rpl27a/Rpl7a/Rpl30/Dcaf13/Ltv1/Rpl9/Rpl18/Rpl12/Riok1/Heatr1/Exosc10/Utp18/Rpl29/Pes1/Rpl26/Rps16/Utp15/Nat10/Utp20/Ddx47/Rpl32/Exosc4/Utp6/Rpl13/Rpl38/Exosc9/Nsun4/Rpp30/Mrm2/Tsr1/Rpl36al/Imp4/Rpl7/Noc4l/Ddx52/Dimt1/Tsr3/Rpl8/Rps2/Ebna1bp2/Nol11/Nol6/Snu13/Exosc2/Wdr43/Rps5/Wdr18/Rplp2/Xrn2/Senp3/Fcf1/Nop56/Bop1/Dhx37/Rpl15/Utp3/Rpl3/Rpl6/Ddx21/Riok3/Rpl36/Rps23/Utp14a/Rpl37/Rps9/Rps…
REACTOME_SARS_COV_1_INFECTION	REACTOME SARS COV 1 INFECTION	128	-0.40756	-1.70388	0.000288799	0.00931545	0.00733333	2670	tags=41%, list=24%, signal=32%	Irak2/Chmp3/Nfkbia/Rps2/Ripk1/Sp1/Ppih/Traf3/Npm1/Nfkb1/Rps5/Mogs/Ppig/Ywhaq/Ubb/Rps23/Rps9/Rps6/St3gal1/Ywhab/Eef1a1/Ywhae/Ywhaz/Sumo1/Rps21/Kpnb1/St6galnac4/Trim25/Ywhag/Ube2i/Rps24/Parp9/Uvrag/Pcbp2/Ubc/Canx/Ctsl/Zcrb1/Ppib/Nlrp3/Smad3/Parp14/Nmi/Bcl2l1/Parp10/Tomm70a/Chmp4b/Chmp2a/Bst2/Ikbke/Casp1/Tlr7/Ifih1
REACTOME_CHEMOKINE_RECEPTORS_BIND_CHEMOKINES	REACTOME CHEMOKINE RECEPTORS BIND CHEMOKINES	24	-0.640092	-1.95208	0.000363902	0.0114712	0.00903035	761	tags=42%, list=7%, signal=39%	Cxcl9/Pf4/Ccl2/Cxcl11/Cxcr3/Ccr1/Ccl7/Ccrl2/Ccl3/Ccl4
REACTOME_FCGR_ACTIVATION	REACTOME FCGR ACTIVATION	10	-0.81039	-1.93606	0.000387983	0.0119585	0.009414	538	tags=50%, list=5%, signal=48%	Syk/Fcgr2b/Lyn/Hck/Fcgr1
REACTOME_ATF4_ACTIVATES_GENES_IN_RESPONSE_TO_ENDOPLASMIC_RETICULUM_STRESS	REACTOME ATF4 ACTIVATES GENES IN RESPONSE TO ENDOPLASMIC RETICULUM STRESS	25	-0.632201	-1.98212	0.000396868	0.0119664	0.00942022	3126	tags=64%, list=29%, signal=46%	Nfya/Khsrp/Exosc4/Nfyc/Exosc9/Nfyb/Exosc2/Parn/Cebpg/Asns/Exosc6/Atf3/Atf4/Ccl2/Ddit3/Dcp2
REACTOME_SARS_COV_1_HOST_INTERACTIONS	REACTOME SARS COV 1 HOST INTERACTIONS	90	-0.440368	-1.73507	0.000483027	0.0142544	0.0112214	2580	tags=42%, list=24%, signal=33%	Nfkbia/Rps2/Ripk1/Sp1/Ppih/Traf3/Npm1/Nfkb1/Rps5/Ppig/Ywhaq/Ubb/Rps23/Rps9/Rps6/Ywhab/Eef1a1/Ywhae/Ywhaz/Rps21/Kpnb1/Trim25/Ywhag/Ube2i/Rps24/Pcbp2/Ubc/Ppib/Nlrp3/Smad3/Nmi/Bcl2l1/Tomm70a/Bst2/Ikbke/Casp1/Tlr7/Ifih1
REACTOME_ANTIGEN_PRESENTATION_FOLDING_ASSEMBLY_AND_PEPTIDE_LOADING_OF_CLASS_I_MHC	REACTOME ANTIGEN PRESENTATION FOLDING ASSEMBLY AND PEPTIDE LOADING OF CLASS I MHC	27	-0.614541	-1.94052	0.000540984	0.0151035	0.0118898	2051	tags=52%, list=19%, signal=42%	Sec13/Sec24a/H2-D1/Sec31a/Calr/Erap1/B2m/Canx/Tap1/H2-T23/Sec24b/Tapbp/Tap2/Hspa5
REACTOME_FATTY_ACID_METABOLISM	REACTOME FATTY ACID METABOLISM	109	0.365889	1.65609	0.000542223	0.0151035	0.0118898	1755	tags=32%, list=16%, signal=27%	Abcc1/Slc25a20/Alox5ap/Scd2/Acot7/Hacd3/Acox1/Hadh/Acaca/Acox3/Hacl1/Gpx1/Mcee/Ppard/Elovl5/Pon2/Acad11/Them4/Ppt2/Ggt5/Ptgr1/Hadhb/Acsf2/Acads/Lta4h/Acot8/Hacd2/Prkab2/Slc22a5/Acbd4/Mmut/Tecr/Cpt2/Scp2/Pccb
REACTOME_MITOTIC_METAPHASE_AND_ANAPHASE	REACTOME MITOTIC METAPHASE AND ANAPHASE	188	-0.368167	-1.61069	0.000544468	0.0151035	0.0118898	2879	tags=43%, list=26%, signal=32%	Dync1i2/Chmp6/Dynll1/Cenpo/Ube2s/Banf1/Emd/Nup160/Psmb2/Chmp3/Ppp2cb/Psmb3/Ahctf1/Xpo1/Dync1h1/Psmd12/Bub3/Ranbp2/Psmc1/Lemd2/Nup205/Nup133/Anapc10/Psmd3/Smc1a/Zwilch/Pds5a/Tmpo/Tubb2a/Nde1/Sec13/Nup188/Pom121/Psma5/Ube2e1/Mapre1/Ubb/Tubb6/Ndc80/Tubb3/Psmc2/Ppp2r1a/Psmc5/Ndel1/Adrm1/Tnpo1/Seh1l/Psma7/Rcc2/Sem1/Nup62/Nup43/Psmd7/Ube2d1/Psma4/Sumo1/Kpnb1/Tuba1b/Anapc7/Ube2i/Ppp2r2a/Pafah1b1/Ppp2ca/…
REACTOME_GLYCOGEN_BREAKDOWN_GLYCOGENOLYSIS	REACTOME GLYCOGEN BREAKDOWN GLYCOGENOLYSIS	12	0.74487	1.98827	0.00061395	0.016697	0.0131443	1524	tags=58%, list=14%, signal=50%	Agl/Phkb/Pgm1/Pygl/Gyg1/Akr1e1/Phka2
REACTOME_INTERLEUKIN_20_FAMILY_SIGNALING	REACTOME INTERLEUKIN 20 FAMILY SIGNALING	14	-0.733084	-1.93502	0.00069494	0.0185362	0.0145921	1014	tags=50%, list=9%, signal=45%	Il10rb/Stat3/Stat1/Jak2/Jak1/Stat2/Socs3
REACTOME_IMMUNOREGULATORY_INTERACTIONS_BETWEEN_A_LYMPHOID_AND_A_NON_LYMPHOID_CELL	REACTOME IMMUNOREGULATORY INTERACTIONS BETWEEN A LYMPHOID AND A NON LYMPHOID CELL	60	-0.481621	-1.80172	0.000709587	0.0185698	0.0146185	2723	tags=50%, list=25%, signal=38%	Cd300lb/Cd33/Cd300e/Cd300lf/H2-M3/Itgal/Mill2/Col3a1/Cd40/Tyrobp/H2-D1/Pirb/Jaml/Cd226/Slamf6/Cd22/Pilrb2/Cd300a/Cd200/B2m/Cd200r1/Vcam1/H2-T23/Klrk1/Fcgr2b/Fcgr1/Sell/Slamf7/Siglece/Siglec1
REACTOME_REGULATED_NECROSIS	REACTOME REGULATED NECROSIS	51	-0.516603	-1.85033	0.000775459	0.0198713	0.0156431	1318	tags=37%, list=12%, signal=33%	Il1a/Casp8/Mlkl/Traf2/Hmgb1/Irf1/Xiap/Ubc/Sdcbp/Casp4/Peli1/Cflar/Chmp4b/Chmp2a/Tnfsf10/Cycs/Il18/Casp1/Casp3
REACTOME_NUCLEAR_ENVELOPE_NE_REASSEMBLY	REACTOME NUCLEAR ENVELOPE NE REASSEMBLY	63	-0.488014	-1.82516	0.000787975	0.0198713	0.0156431	2878	tags=57%, list=26%, signal=42%	Chmp6/Banf1/Emd/Nup160/Chmp3/Ahctf1/Lemd2/Nup205/Nup133/Tmpo/Tubb2a/Sec13/Nup188/Pom121/Tubb6/Tubb3/Ppp2r1a/Tnpo1/Seh1l/Nup62/Nup43/Sumo1/Kpnb1/Tuba1b/Ube2i/Ppp2r2a/Ppp2ca/Vrk1/Ran/Tuba1c/Tubb4b/Nup98/Ankle2/Chmp4b/Chmp2a/Ist1
REACTOME_INTERLEUKIN_12_FAMILY_SIGNALING	REACTOME INTERLEUKIN 12 FAMILY SIGNALING	48	-0.509002	-1.78722	0.00081688	0.0202324	0.0159274	1387	tags=42%, list=13%, signal=37%	Cfl1/Pak2/Cdc42/Ebi3/Il10/Hspa9/Capza1/Stat3/Stat1/Jak2/Canx/Serpinb2/Jak1/Psme2/Hnrnpa2b1/Msn/Rap1b/Il12rb1/Il23r/Il27
REACTOME_TRAF3_DEPENDENT_IRF_ACTIVATION_PATHWAY	REACTOME TRAF3 DEPENDENT IRF ACTIVATION PATHWAY	13	-0.735924	-1.88473	0.000849942	0.0206819	0.0162813	1195	tags=46%, list=11%, signal=41%	Trim25/Rnf135/Ifnb1/Ikbke/Irf7/Ifih1
REACTOME_SNRNP_ASSEMBLY	REACTOME SNRNP ASSEMBLY	51	-0.510894	-1.82988	0.00100995	0.0241516	0.0190127	3383	tags=55%, list=31%, signal=38%	Snrpe/Nup35/Nup107/Wdr77/Nup50/Nup88/Nup160/Gemin6/Ranbp2/Snrpd1/Nup205/Nup133/Sec13/Nup188/Pom121/Snrpf/Snrpd2/Snrpb/Gemin8/Seh1l/Nup62/Nup43/Nup153/Tgs1/Snrpd3/Gemin5/Nup214/Nup98
REACTOME_TRAF6_MEDIATED_IRF7_ACTIVATION	REACTOME TRAF6 MEDIATED IRF7 ACTIVATION	15	-0.702915	-1.93287	0.00109138	0.0256567	0.0201975	1195	tags=47%, list=11%, signal=42%	Trim25/Traf2/Rnf135/Ifnb1/Ikbke/Irf7/Ifih1
REACTOME_GLUCONEOGENESIS	REACTOME GLUCONEOGENESIS	18	0.63465	1.87828	0.00111068	0.0256751	0.020212	1708	tags=56%, list=16%, signal=47%	Pcx/Gpi1/Aldoc/G6pc3/Pck2/Pgk1/Pgam1/Gapdh/Pgam2/Eno1
REACTOME_RRNA_MODIFICATION_IN_THE_NUCLEUS_AND_CYTOSOL	REACTOME RRNA MODIFICATION IN THE NUCLEUS AND CYTOSOL	59	-0.470776	-1.72019	0.0011727	0.0266645	0.0209908	3265	tags=54%, list=30%, signal=38%	Heatr1/Utp18/Utp15/Nat10/Utp20/Ddx47/Utp6/Imp4/Noc4l/Ddx52/Dimt1/Tsr3/Rps2/Nol11/Nol6/Snu13/Wdr43/Fcf1/Nop56/Dhx37/Utp3/Utp14a/Rps9/Rps6/Nop58/Rrp36/Nop2/Rrp7a/Dkc1/Thumpd1/Nop10/Pdcd11
REACTOME_POTENTIAL_THERAPEUTICS_FOR_SARS	REACTOME POTENTIAL THERAPEUTICS FOR SARS	84	-0.429616	-1.68467	0.00120793	0.0270225	0.0212727	1434	tags=24%, list=13%, signal=21%	Ptges3/Cul3/Grb2/Ifnar1/Rbbp4/Crbn/Jak2/Tubb5/Zbp1/Jak1/Syk/Impdh2/Ifnar2/Hdac1/Vav1/Stat2/Tlr9/Gatad2a/Nr3c1/Tlr7
REACTOME_PYROPTOSIS	REACTOME PYROPTOSIS	21	-0.631439	-1.88361	0.00125747	0.0276843	0.0217937	1318	tags=48%, list=12%, signal=42%	Il1a/Hmgb1/Irf1/Casp4/Chmp4b/Chmp2a/Cycs/Il18/Casp1/Casp3
REACTOME_PURINERGIC_SIGNALING_IN_LEISHMANIASIS_INFECTION	REACTOME PURINERGIC SIGNALING IN LEISHMANIASIS INFECTION	24	-0.6092	-1.85787	0.00131733	0.0281156	0.0221332	1318	tags=42%, list=12%, signal=37%	Il1a/Entpd1/App/Nfkb2/P2rx4/Nlrp3/C3ar1/Il18/Mefv/Casp1
REACTOME_TCR_SIGNALING	REACTOME TCR SIGNALING	87	-0.431337	-1.69408	0.0013176	0.0281156	0.0221332	2923	tags=49%, list=27%, signal=36%	Card11/Inpp5d/Bcl10/H2-Eb1/Ube2n/Psmb2/Psmb3/Ptprc/Nfkbia/Plcg2/Psmd12/Psmc1/Nfkb1/Psmd3/Pag1/Ripk2/Psma5/Ubb/Psmc2/H2-Aa/Tab2/Psmc5/Ube2d2a/Fyb1/Adrm1/Psma7/Sem1/Psmd7/Ube2d1/Psma4/Pak2/Lcp2/Cd4/Malt1/Ubc/H2-Ab1/Vasp/Fbxw11/Csk/Was/Evl/Psmb6/Ptprj
REACTOME_TRANSPORT_OF_MATURE_TRANSCRIPT_TO_CYTOPLASM	REACTOME TRANSPORT OF MATURE TRANSCRIPT TO CYTOPLASM	79	-0.444999	-1.71684	0.00165849	0.0348535	0.0274374	3349	tags=52%, list=31%, signal=36%	Nup35/Nup107/Rbm8a/Magohb/Nup50/Slbp/Srsf1/Nup88/Nup160/Wdr33/U2af2/Ranbp2/Slu7/Sarnp/Nup205/Nup133/Cdc40/Nxt1/Cpsf3/Sec13/Nup188/Pom121/Eif4a3/Srsf9/Seh1l/Eif4e/Nup62/Nup43/Srsf6/Srsf7/Nup153/Srsf2/Ddx39b/Chtop/Poldip3/Srsf3/Magoh/Ddx39a/Nup214/Nup98/U2af1
REACTOME_INTEGRIN_SIGNALING	REACTOME INTEGRIN SIGNALING	21	-0.620759	-1.85175	0.00173741	0.0359671	0.0283141	1808	tags=48%, list=17%, signal=40%	Rasgrp1/Rap1a/Crk/Grb2/Rapgef3/Ptpn1/Csk/Syk/Tln1/Rap1b
REACTOME_REGULATION_OF_MITF_M_DEPENDENT_GENES_INVOLVED_IN_LYSOSOME_BIOGENESIS_AND_AUTOPHAGY	REACTOME REGULATION OF MITF M DEPENDENT GENES INVOLVED IN LYSOSOME BIOGENESIS AND AUTOPHAGY	16	-0.681659	-1.86916	0.00181966	0.0371157	0.0292182	2143	tags=56%, list=20%, signal=45%	Asah1/Atp6v1c1/Atp6v1d/Atp6v1f/Atp6ap2/Atp6v1g1/Atp6v1b2/Atp6v1e1/Atp6v0c
REACTOME_RESPONSE_OF_EIF2AK1_HRI_TO_HEME_DEFICIENCY	REACTOME RESPONSE OF EIF2AK1 HRI TO HEME DEFICIENCY	13	-0.712964	-1.82593	0.00187572	0.037647	0.0296365	2155	tags=62%, list=20%, signal=49%	Cebpg/Atf5/Asns/Eif2s2/Eif2s1/Atf3/Atf4/Ddit3
REACTOME_SARS_COV_1_ACTIVATES_MODULATES_INNATE_IMMUNE_RESPONSES	REACTOME SARS COV 1 ACTIVATES MODULATES INNATE IMMUNE RESPONSES	38	-0.527379	-1.75627	0.00189999	0.037647	0.0296365	1203	tags=34%, list=11%, signal=31%	Kpnb1/Trim25/Pcbp2/Ubc/Ppib/Nlrp3/Nmi/Tomm70a/Bst2/Ikbke/Casp1/Tlr7/Ifih1
REACTOME_INTERLEUKIN_1_SIGNALING	REACTOME INTERLEUKIN 1 SIGNALING	97	-0.409911	-1.65182	0.00203245	0.0397044	0.0312562	2745	tags=45%, list=25%, signal=34%	Ube2n/Irak2/Psmb2/Psmb3/Nfkbia/Nfkbib/Psmd12/Psmc1/Usp14/Map2k4/Nlrc5/Nfkb1/Psmd3/N4bp1/Ripk2/Psma5/Ubb/Psmc2/Tnip2/Tab2/Psmc5/Adrm1/Psma7/Sem1/Psmd7/Il1a/Psma4/Casp8/Alpk1/Irak3/Traf2/Hmgb1/Nod1/Ubc/Map2k1/Fbxw11/App/Peli1/Il1rn/Nfkb2/Psmb6/Tifa/Myd88/Usp18
REACTOME_IRON_UPTAKE_AND_TRANSPORT	REACTOME IRON UPTAKE AND TRANSPORT	46	-0.499466	-1.75013	0.00216758	0.041756	0.0328712	2003	tags=35%, list=18%, signal=29%	Atp6v1c1/Atp6v1d/Ubb/Atp6v1f/Trf/Ftl1/Atp6v1g1/Slc11a2/Atp6v1b2/Ubc/Tcirg1/Atp6v1e1/Atp6v0c/Hmox2/Lcn2/Cp
REACTOME_PROGRAMMED_CELL_DEATH	REACTOME PROGRAMMED CELL DEATH	169	-0.352564	-1.54647	0.00222003	0.0421806	0.0332055	1631	tags=27%, list=15%, signal=24%	C1qbp/Psmc5/Ywhab/Vim/Adrm1/Psma7/Diablo/Sem1/Ywhae/Psmd7/Ywhaz/Il1a/Psma4/Pak2/Akt3/Casp8/Satb1/Kpnb1/Ywhag/Mlkl/Traf2/Hmgb1/Hmgb2/Irf1/Tlr4/Stat3/Xiap/Ubc/Sdcbp/Casp4/Dbnl/Peli1/Psmb6/Cflar/Bcl2l1/Chmp4b/Chmp2a/Casp7/Tnfsf10/Arhgap10/Cycs/H1f0/Il18/Casp1/Casp3/Uaca
REACTOME_TNF_SIGNALING	REACTOME TNF SIGNALING	55	-0.467116	-1.69886	0.00228032	0.0427406	0.0336464	1851	tags=38%, list=17%, signal=32%	Ubb/Tnfrsf1a/Tab2/Ube2d3/Tax1bp1/Ube2d2a/Ube2d1/Sppl2a/Casp8/Tnf/Traf2/Usp2/Xiap/Ubc/Mapkapk2/Nsmaf/Cflar/Tnfaip3/Optn/Rnf31/Ikbke
REACTOME_NS1_MEDIATED_EFFECTS_ON_HOST_PATHWAYS	REACTOME NS1 MEDIATED EFFECTS ON HOST PATHWAYS	37	-0.53401	-1.79654	0.0026461	0.0487055	0.038342	3349	tags=62%, list=31%, signal=43%	Nup35/Nup107/Pabpn1/Nup50/Nup88/Nup160/Ranbp2/Nup205/Nup133/Sec13/Nup188/Pom121/Kpna3/Seh1l/Nup62/Nup43/Nup153/Kpnb1/Kpna4/Nup214/Nup98/Eif2ak2/Isg15
REACTOME_TICAM1_DEPENDENT_ACTIVATION_OF_IRF3_IRF7	REACTOME TICAM1 DEPENDENT ACTIVATION OF IRF3 IRF7	13	-0.701936	-1.79769	0.0026688	0.0487055	0.038342	1869	tags=54%, list=17%, signal=45%	Tank/Ubb/Ubc/Optn/Tlr3/Ikbke/Irf7
REACTOME_SIGNAL_REGULATORY_PROTEIN_FAMILY_INTERACTIONS	REACTOME SIGNAL REGULATORY PROTEIN FAMILY INTERACTIONS	13	-0.701703	-1.79709	0.00270833	0.0487852	0.0384047	2156	tags=62%, list=20%, signal=49%	Tyrobp/Fyb1/Cd47/Sirpa/Grb2/Sirpb1b/Ptk2b/Sirpb1a
